# Interleukin Enhancer Binding Factor 2 (Ilf2) and Kidney Epithelial Stress Resilience

**DOI:** 10.1101/2025.08.12.667599

**Authors:** Shuang Cao, Karen I. López-Cayuqueo, Janna Leiz, Felix J. Boivin, Lajos Markó, Christian Hinze, Jessica Schmitz, Jan Hinrich Bräsen, Kai M. Schmidt-Ott

## Abstract

**Background:** Epithelial cells in the renal medulla are continuously exposed to hyperosmolality, hypoxia, and oxidative stress, yet they display remarkable resilience. The transcriptional programs that endow this intrinsic stress tolerance remain incompletely defined.

**Methods:** We integrated single-nucleus RNA sequencing of mouse kidneys, computational transcription factor (TF) prioritization, and single-cell CRISPR interference screening (Perturb-seq) in inner medullary collecting duct (IMCD3) cells to systematically identify TFs mediating epithelial stress adaptation. The role of Ilf2 (Interleukin Enhancer Binding Factor 2) was further evaluated in IMCD3 cells by bulk RNA-seq, splicing analysis, functional assays under hyperosmotic stress, as well as in a mouse model of kidney ischemia–reperfusion injury (IRI) and kidney tissues from patients with early and advanced chronic kidney disease (CKD).

**Results:** Computational prediction and Perturb-seq identified known and novel TFs, that regulate gene expression programs in kidney medullary tubules. Among them, Ilf2 (also called NF45) emerged as a previously unrecognized regulator: Ilf2 knockdown in IMCD3 cells disrupted transcriptional and splicing programs linked to cell proliferation, cytoskeletal organization, and stress adaptation. Ilf2-deficient cells exhibited reduced proliferation, impaired nuclear integrity, and increased sensitivity to hyperosmotic stress. In mouse kidneys, Ilf2 expression increased during tubular repair after IRI, accompanied by induction of Ilf2-dependent transcripts and splicing events. Human kidneys with advanced CKD displayed elevated expression and cytoplasmic translocation of ILF2, suggesting a conserved stress-adaptive response.

**Conclusions:** ILF2 orchestrates both transcriptional and post-transcriptional regulatory mechanisms to sustain kidney epithelial stress resilience. Our findings highlight ILF2 as a potential tubular stress biomarker and therapeutic target for enhancing renoprotection.

**Key Points:**

1. Ilf2 has significant and profound impact on gene expression programs in cultured kidney medullary epithelial cells (IMCD3).
2. Ilf2 confers cellular resilience, nuclear integrity, RNA splicing, proliferative capacity, and osmotic resistance in IMCD3 cells.
3. Injured kidneys display increased levels of Ilf2 and up-regulation of genes and splicing events related to Ilf2 function.
