## Supplementary Table S1 for "Interleukin Enhancer Binding Factor 2 (Ilf2) and Kidney Epithelial Stress Resilience"

### Sheet: TF selection
Regulon Activity Score		Regulon Specificy Score		Expression on IMCD3(bulk seq data)		Average expression on sn-seq
Clster of MCD		Clster of MCD		Clster of MCD		Clster of MCD
Regulon	score	Regulon	score	Gene id	Average TPM	Gene id	Normalized Average Counts
Ddit3(+)	3.28766	Ddit3(+)	0.253222	Ddit3	71.5195	Ddit3	1.74124
Hes7(+)	2.0106	Hes7(+)	0.227012	Hes7	1.61896	Hes7	0.0108875
Atf4(+)	3.17196	Atf4(+)	0.180352	Atf4	499.073	Atf4	1.65701
Fos(+)	3.45827	Fos(+)	0.173786	Fos	4.99919	Fos	0.154104
Pou2f3(+)	2.75582	Pou2f3(+)	0.169879	Pou2f3	0.00552922	Pou2f3	0.611486
Klf5(+)	2.73076	Klf5(+)	0.168804	Klf5	39.1446	Klf5	1.28444
Junb(+)	3.32483	Junb(+)	0.16878	Junb	141.918	Junb	1.54494
Nfyb(+)	2.97514	Nfyb(+)	0.16837	Nfyb	31.195	Nfyb	0.663708
Hoxb2(+)	1.636	Hoxb2(+)	0.168109	Hoxb2	58.0777	Hoxb2	0.998747
Elf3(+)	3.16117	Elf3(+)	0.163547	Elf3	47.9667	Elf3	1.95381
Relb(+)	1.64988	Relb(+)	0.157236	Relb	21.989	Relb	0.465612
Xbp1(+)	1.88654	Xbp1(+)	0.147999	Xbp1	60.7646	Xbp1	1.81334
Gm14326(+)	2.91457	Gm14326(+)	0.144774	Gm14326	6.45099	Gm14326	0.632226
Ilf2(+)	3.09425	Ilf2(+)	0.144202	Ilf2	156.913	Ilf2	0.829063
Elf5(+)	3.19769	Elf5(+)	0.141631	Elf5	0.0106796	Elf5	3.2329
Nelfe(+)	3.12285	Nelfe(+)	0.140289	Nelfe	90.156	Nelfe	0.498857
Hif1a(+)	2.72085	Hif1a(+)	0.134812	Hif1a	76.6701	Hif1a	2.31284
Rarb(+)	1.5414	Rarb(+)	0.132337	Rarb	0.0110789	Rarb	1.65853
Bmyc(+)	2.29662	Bmyc(+)	0.130098	Bmyc	0	Bmyc	0.567656
Dlx1(+)	0.855644	Dlx1(+)	0.126973	Dlx1	1.11764	Dlx1	0.00460956
Nfkb2(+)	1.78338	Nfkb2(+)	0.125955	Nfkb2	125.405	Nfkb2	0.152296
Nuak1(+)	0.568127	Nuak1(+)	0.125184	Nuak1	4.03073	Nuak1	0.389726
Tal2(+)	0.407104	Tal2(+)	0.123606	Tal2	0.216863	Tal2	0.152856
Jund(+)	2.78848	Jund(+)	0.1233	Jund	501.591	Jund	5.09259
Fosl2(+)	0.748971	Fosl2(+)	0.122551	Fosl2	39.3813	Fosl2	0.557959
Egr1(+)	1.65288	Egr1(+)	0.120922	Egr1	53.0385	Egr1	0.557765
Ehf(+)	2.79811	Ehf(+)	0.120291	Ehf	64.488	Ehf	5.15055
Pole4(+)	2.85739	Pole4(+)	0.118264	Pole4	76.1624	Pole4	0.950447
Gm14410(+)	1.00809	Gm14410(+)	0.116298	Gm14410	#N/A	Gm14410	0.40804
Creb3(+)	2.00167	Creb3(+)	0.106626	Creb3	66.9516	Creb3	0.469711
Hoxb7(+)	0.865668	Hoxb7(+)	0.105795	Hoxb7	85.0869	Hoxb7	0.97694
Gata3(+)	1.39761	Gata3(+)	0.105125	Gata3	0.892593	Gata3	2.38545
Rfx5(+)	2.36344	Rfx5(+)	0.103367	Rfx5	11.7098	Rfx5	0.0766882
Gm14399(+)	1.89617	Gm14399(+)	0.10122	Gm14399	#N/A	Gm14399	0.189347
Grhl3(+)	0.896267	Grhl3(+)	0.0999743	Grhl3	10.7118	Grhl3	0
Smarca5(+)	1.42066	Smarca5(+)	0.0968765	Smarca5	151.082	Smarca5	1.73065
Srebf1(+)	1.56099	Srebf1(+)	0.0966953	Srebf1	75.0681	Srebf1	0.278075
Zfp362(+)	1.91214	Zfp362(+)	0.0915215	Zfp362	7.10995	Zfp362	0.567164
Taf7(+)	1.93374	Taf7(+)	0.090748	Taf7	8.98779	Taf7	0.307172
Grhl1(+)	0.403877	Grhl1(+)	0.0904815	Grhl1	6.66504	Grhl1	0.16885
Gata2(+)	0.0126373	Gata2(+)	0.0904016	Gata2	0.50877	Gata2	0.971136
Gtf2f1(+)	1.55334	Gtf2f1(+)	0.0902252	Gtf2f1	162.226	Gtf2f1	0.437924
Rad21(+)	2.22645	Rad21(+)	0.089325	Rad21	410.661	Rad21	2.40558
Sox10(+)	0.0720578	Sox10(+)	0.0890373	Sox10	0.0205598	Sox10	0.015289
Thap1(+)	1.03133	Thap1(+)	0.0886577	Thap1	21.9899	Thap1	0.144335
Tbp(+)	1.68802	Tbp(+)	0.0885445	Tbp	44.6689	Tbp	0.184608
Rela(+)	0.281498	Rela(+)	0.0879186	Rela	139.974	Rela	0.370251
Hoxb6(+)	0.748204	Hoxb6(+)	0.0867168	Hoxb6	168.512	Hoxb6	2.02766
Hdac2(+)	0.58816	Hdac2(+)	0.0865519	Hdac2	160.142	Hdac2	0.530616
Ets1(+)	0.251638	Ets1(+)	0.0859818	Ets1	60.348	Ets1	0.507602
Yy1(+)	2.02563	Yy1(+)	0.0856544	Yy1	145.218	Yy1	1.84473
Klf6(+)	0.400131	Klf6(+)	0.0828202	Klf6	87.7935	Klf6	0.513942
Myc(+)	0.512791	Myc(+)	0.0828151	Myc	97.7398	Myc	0.00422893
E2f6(+)	1.29364	E2f6(+)	0.0823047	E2f6	6.48637	E2f6	0.099844
Trp63(+)	0.219598	Trp63(+)	0.0818792	Trp63	0	Trp63	0.175851
Foxa1(+)	0.133947	Foxa1(+)	0.0814458	Foxa1	5.34695	Foxa1	0.0385626
Trim28(+)	0.588389	Trim28(+)	0.081027	Trim28	271.616	Trim28	0.56694
Klf16(+)	1.23201	Klf16(+)	0.0809805	Klf16	50.7629	Klf16	0.0986324
Nfe2l1(+)	0.552915	Nfe2l1(+)	0.0804438	Nfe2l1	105.99	Nfe2l1	1.81592
Klf10(+)	0.203013	Klf10(+)	0.0802219	Klf10	30.378	Klf10	0.287139
Gmeb2(+)	0.618546	Gmeb2(+)	0.0781	Gmeb2	27.7119	Gmeb2	0.32304
Nr4a1(+)	0.173019	Nr4a1(+)	0.0771562	Nr4a1	9.30134	Nr4a1	0.181637
Ets2(+)	0.0132146	Ets2(+)	0.0749676	Ets2	88.1593	Ets2	0.422801
Prdx5(+)	1.04411	Prdx5(+)	0.0747471	Prdx5	308.467	Prdx5	6.27642
Zfp560(+)	0.0266501	Zfp560(+)	0.0737089	Zfp560	4.487	Zfp560	0.516947
Bcl3(+)	0.557447	Bcl3(+)	0.0736254	Bcl3	7.8863	Bcl3	0.00633475
Ybx1(+)	1.31421	Ybx1(+)	0.0736251	Ybx1	1413.64	Ybx1	2.86072
Gbx1(+)	-0.0487569	Gbx1(+)	0.0727705	Gbx1	0.0645311	Gbx1	0.00368838
Erg(+)	-0.0977916	Erg(+)	0.0714044	Erg	0.0077513	Erg	0.048566
Fiz1(+)	0.145507	Fiz1(+)	0.070321	Fiz1	27.6314	Fiz1	0.207078
Mycn(+)	-0.20132	Mycn(+)	0.0698734	Mycn	2.81485	Mycn	0.00221886
Ubtf(+)	0.332005	Ubtf(+)	0.0696503	Ubtf	70.71	Ubtf	1.05903
Rest(+)	0.100978	Rest(+)	0.0692715	Rest	18.1692	Rest	0.609161
Elf4(+)	-0.239741	Elf4(+)	0.0687145	Elf4	12.6578	Elf4	0.259396
Rbbp5(+)	0.313733	Rbbp5(+)	0.0686953	Rbbp5	39.6634	Rbbp5	0.251545
E2f4(+)	0.0924533	E2f4(+)	0.0684984	E2f4	109.123	E2f4	0.291493
Cebpb(+)	0.172061	Cebpb(+)	0.067763	Cebpb	69.7054	Cebpb	0.789477
Tfap2d(+)	0.260751	Tfap2d(+)	0.0675544	Tfap2d	0	Tfap2d	0.0160672
Atf6b(+)	-0.264551	Atf6b(+)	0.0663872	Atf6b	73.8495	Atf6b	0.383575
Fosl1(+)	-0.18811	Fosl1(+)	0.0662735	Fosl1	44.2034	Fosl1	0.0230096
Trp53(+)	0.895812	Trp53(+)	0.0662112	Trp53	260.198	Trp53	0.409462
Mxi1(+)	-0.0988636	Mxi1(+)	0.0657293	Mxi1	41.1887	Mxi1	0.810658
Hoxd9(+)	-0.211753	Hoxd9(+)	0.0655021	Hoxd9	1.32085	Hoxd9	0.582855
Srf(+)	-0.315721	Srf(+)	0.0651551	Srf	43.9886	Srf	0.16201
Prkaa1(+)	0.207551	Prkaa1(+)	0.0650694	Prkaa1	48.0212	Prkaa1	0.804076
Tead4(+)	-0.288068	Tead4(+)	0.0649363	Tead4	25.9566	Tead4	0.17723
Nr5a2(+)	-0.0625136	Nr5a2(+)	0.0647045	Nr5a2	0	Nr5a2	0
Sp3(+)	-0.083747	Sp3(+)	0.0642982	Sp3	54.7492	Sp3	0.957089
Crem(+)	0.141586	Crem(+)	0.0641373	Crem	6.24472	Crem	0.80325
Pole3(+)	0.289489	Pole3(+)	0.0636976	Pole3	200.377	Pole3	0.40784
Hsf1(+)	0.220062	Hsf1(+)	0.0632318	Hsf1	82.9135	Hsf1	0.269673
Tfe3(+)	0.0701373	Tfe3(+)	0.0631649	Tfe3	25.7992	Tfe3	0.300891
Nr2f6(+)	0.199418	Nr2f6(+)	0.0628646	Nr2f6	110.959	Nr2f6	0.750867
Tfap2a(+)	-0.274069	Tfap2a(+)	0.0627924	Tfap2a	24.1639	Tfap2a	0.522118
E2f7(+)	-0.450945	E2f7(+)	0.0620912	E2f7	26.6716	E2f7	0
Pgr(+)	-0.401056	Pgr(+)	0.0620514	Pgr	0	Pgr	0.0201843
Hoxd8(+)	-0.242138	Hoxd8(+)	0.0615187	Hoxd8	7.2387	Hoxd8	0.650071
Creb1(+)	-0.530907	Creb1(+)	0.0608368	Creb1	17.5365	Creb1	1.15816
Mybl1(+)	-0.476005	Mybl1(+)	0.0606314	Mybl1	8.61854	Mybl1	0.0675322
Prdm1(+)	-0.340023	Prdm1(+)	0.059784	Prdm1	0.019929	Prdm1	0.00344455
Usf2(+)	-0.527436	Usf2(+)	0.0595648	Usf2	44.4485	Usf2	0.721835
Elf1(+)	-0.74192	Elf1(+)	0.058851	Elf1	37.5403	Elf1	2.36979
AU041133(+)	-0.364797	AU041133(+)	0.0586495	AU041133	4.12357	AU041133	0.1698
Tfdp1(+)	-0.653529	Tfdp1(+)	0.0581813	Tfdp1	187.323	Tfdp1	0.0767679
Clock(+)	-0.424083	Clock(+)	0.0581135	Clock	17.3324	Clock	1.08612
Hcfc1(+)	-0.781638	Hcfc1(+)	0.0567551	Hcfc1	71.6707	Hcfc1	0.314831
Zfp319(+)	-0.273232	Zfp319(+)	0.0567068	Zfp319	11.2187	Zfp319	0.120077
Dmrt2(+)	-0.326388	Dmrt2(+)	0.0564855	Dmrt2	0.00596692	Dmrt2	0.00480489
Zfp143(+)	-0.912155	Zfp143(+)	0.056152	Zfp143	21.3839	Zfp143	0.0596239
Gm7168(+)	0.0197217	Gm7168(+)	0.0559657	Gm7168	0.124327	Gm7168	0.00937097
Ikzf1(+)	-0.403529	Ikzf1(+)	0.0558177	Ikzf1	0.0140809	Ikzf1	0.00726921
Supt20(+)	-1.05228	Supt20(+)	0.0551954	Supt20	76.7165	Supt20	0.662037
Foxp3(+)	-0.289117	Foxp3(+)	0.0544973	Foxp3	6.60068	Foxp3	0.00556618
Elk4(+)	-1.40006	Elk4(+)	0.0542492	Elk4	9.62357	Elk4	0.540744
Hoxd10(+)	-0.822497	Hoxd10(+)	0.0541653	Hoxd10	0	Hoxd10	0.0137805
Psmd12(+)	-0.253217	Psmd12(+)	0.0540823	Psmd12	219.044	Psmd12	0.861312
Zfp950(+)	-0.276066	Zfp950(+)	0.0536933	Zfp950	4.62613	Zfp950	2.41045
Gm14412(+)	-0.510614	Gm14412(+)	0.0536607	Gm14412	#N/A	Gm14412	0.0914344
Mef2a(+)	-0.787517	Mef2a(+)	0.053649	Mef2a	18.9277	Mef2a	1.98152
Etv3(+)	-0.521171	Etv3(+)	0.0535472	Etv3	17.04	Etv3	0.450951
Kdm5b(+)	-0.920309	Kdm5b(+)	0.0532057	Kdm5b	20.6908	Kdm5b	0.700757
Rxrb(+)	-0.211095	Rxrb(+)	0.0528935	Rxrb	42.3907	Rxrb	0.416789
Atf3(+)	-0.619215	Atf3(+)	0.0528495	Atf3	48.1103	Atf3	0.00541917
Nfkb1(+)	-0.903263	Nfkb1(+)	0.0523766	Nfkb1	105.527	Nfkb1	1.28839
Foxp2(+)	-0.570247	Foxp2(+)	0.0522131	Foxp2	0.014523	Foxp2	0.0462276
Gm14295(+)	-0.26329	Gm14295(+)	0.0518615	Gm14295	0.0289248	Gm14295	0.0819358
Sox17(+)	-0.446341	Sox17(+)	0.0514621	Sox17	0.0034053	Sox17	0
Zfp513(+)	-0.395417	Zfp513(+)	0.0506498	Zfp513	41.3814	Zfp513	0.103693
Pbx3(+)	-1.29699	Pbx3(+)	0.0505509	Pbx3	40.2636	Pbx3	1.17478
Rb1(+)	-0.980725	Rb1(+)	0.0504982	Rb1	9.03694	Rb1	2.43884
Spi1(+)	-0.631242	Spi1(+)	0.0503665	Spi1	5.6733	Spi1	0.0102065
Nrf1(+)	-2.08422	Nrf1(+)	0.0503282	Nrf1	19.6106	Nrf1	1.11173
Tlx2(+)	-0.208367	Tlx2(+)	0.0502055	Tlx2	0	Tlx2	0
Foxj3(+)	-1.59227	Foxj3(+)	0.0501132	Foxj3	24.8375	Foxj3	0.669272
Irf1(+)	-0.644807	Irf1(+)	0.0501118	Irf1	21.4691	Irf1	0.0975802
Kmt2a(+)	-1.36803	Kmt2a(+)	0.0499721	Kmt2a	7.15779	Kmt2a	1.38932
Taf1(+)	-1.91378	Taf1(+)	0.0498715	Taf1	16.8604	Taf1	0.738832
Gabpb1(+)	-1.39343	Gabpb1(+)	0.0496714	Gabpb1	18.3902	Gabpb1	0.304545
Runx1(+)	-0.534722	Runx1(+)	0.049269	Runx1	21.0671	Runx1	0.0430378
Irf3(+)	-0.445392	Irf3(+)	0.0492611	Irf3	26.1353	Irf3	0.495262
Zfp110(+)	-1.82666	Zfp110(+)	0.0490374	Zfp110	8.43321	Zfp110	0.343608
Irf2(+)	-0.988979	Irf2(+)	0.048779	Irf2	17.9506	Irf2	0.688786
Tcf7l1(+)	-0.633219	Tcf7l1(+)	0.048606	Tcf7l1	12.4915	Tcf7l1	0.47565
Maz(+)	-0.967041	Maz(+)	0.0484924	Maz	145.399	Maz	0.291704
Zfp119a(+)	-0.5405	Zfp119a(+)	0.0484802	Zfp119a	5.52385	Zfp119a	0.141183
Pura(+)	-0.791416	Pura(+)	0.0481819	Pura	31.5791	Pura	1.33229
Arntl(+)	-1.08369	Arntl(+)	0.048033	Arntl	10.0784	Arntl	0.313975
Mafk(+)	-1.1286	Mafk(+)	0.0477812	Mafk	42.9269	Mafk	0.176293
Sin3a(+)	-0.971539	Sin3a(+)	0.0477064	Sin3a	27.5303	Sin3a	0.631447
Rfx2(+)	-0.355514	Rfx2(+)	0.0471024	Rfx2	11.9199	Rfx2	0.120157
Rora(+)	-0.824949	Rora(+)	0.0469132	Rora	0.665581	Rora	2.80849
Mta3(+)	-0.378562	Mta3(+)	0.0468812	Mta3	26.4396	Mta3	1.84183
Irf7(+)	-0.519191	Irf7(+)	0.0465402	Irf7	5.34193	Irf7	0.00849385
Vdr(+)	-0.868626	Vdr(+)	0.0463131	Vdr	0.0735412	Vdr	0.250323
Foxj2(+)	-1.47953	Foxj2(+)	0.0461123	Foxj2	10.1177	Foxj2	0.293691
Foxd2(+)	-0.30628	Foxd2(+)	0.0460168	Foxd2	0.960989	Foxd2	0
Sox7(+)	-0.459767	Sox7(+)	0.0460057	Sox7	0.022908	Sox7	0.007462
Creb3l1(+)	-0.861709	Creb3l1(+)	0.0457576	Creb3l1	0.01183	Creb3l1	0
Foxi1(+)	-0.661646	Foxi1(+)	0.0456595	Foxi1	0.0101851	Foxi1	0.0173581
Sp1(+)	-1.36113	Sp1(+)	0.0455287	Sp1	33.3324	Sp1	0.374878
Klf11(+)	-1.26434	Klf11(+)	0.0454979	Klf11	7.81585	Klf11	0.149587
Nr3c1(+)	-2.20791	Nr3c1(+)	0.0454044	Nr3c1	21.8707	Nr3c1	1.01147
Bclaf1(+)	-2.17739	Bclaf1(+)	0.0453262	Bclaf1	76.9639	Bclaf1	1.34584
Tead1(+)	-0.496663	Tead1(+)	0.0449167	Tead1	47.83	Tead1	2.11112
Zfp369(+)	-2.02255	Zfp369(+)	0.044752	Zfp369	4.48168	Zfp369	0.345495
Elk3(+)	-0.71096	Elk3(+)	0.044652	Elk3	28.251	Elk3	0.290827
Rarg(+)	-0.458377	Rarg(+)	0.04458	Rarg	33.8621	Rarg	0.38864
Zfp131(+)	-1.03793	Zfp131(+)	0.0444619	Zfp131	0.412333	Zfp131	0.737849
Kdm5a(+)	-1.9626	Kdm5a(+)	0.0444229	Kdm5a	18.8922	Kdm5a	1.16932
Atf6(+)	-1.73503	Atf6(+)	0.0443363	Atf6	20.2647	Atf6	1.19243
Xrcc4(+)	-1.90264	Xrcc4(+)	0.0443336	Xrcc4	14.2381	Xrcc4	1.04415
Mbd4(+)	-0.746609	Mbd4(+)	0.0442993	Mbd4	9.26745	Mbd4	0.202452
Hdac1(+)	-0.433217	Hdac1(+)	0.0442394	Hdac1	268.166	Hdac1	0.429967
Irx4(+)	-0.966693	Irx4(+)	0.0434651	Irx4	0	Irx4	0
Chd2(+)	-2.12914	Chd2(+)	0.0434072	Chd2	14.3688	Chd2	2.14078
Tcf4(+)	-0.585954	Tcf4(+)	0.0427987	Tcf4	14.205	Tcf4	1.56009
Foxo4(+)	-0.405575	Foxo4(+)	0.0426816	Foxo4	17.1859	Foxo4	0.0875469
Esrrb(+)	-0.894325	Esrrb(+)	0.0426224	Esrrb	0.0148669	Esrrb	0.0656428
Lmx1a(+)	-0.821293	Lmx1a(+)	0.04246	Lmx1a	0.310648	Lmx1a	0.00752056
Stat1(+)	-0.965297	Stat1(+)	0.042433	Stat1	19.098	Stat1	0.174148
Ezh2(+)	-1.95825	Ezh2(+)	0.0423034	Ezh2	102.311	Ezh2	0.0693917
Foxp1(+)	-0.869164	Foxp1(+)	0.0420734	Foxp1	10.443	Foxp1	1.36772
Zmiz1(+)	-1.81438	Zmiz1(+)	0.0419838	Zmiz1	12.268	Zmiz1	0.944347
Nfatc1(+)	-0.723327	Nfatc1(+)	0.0418237	Nfatc1	3.68645	Nfatc1	0.0986922
Gm28308(+)	-1.14817	Gm28308(+)	0.0417222	Gm28308	#N/A	Gm28308	0
Dbp(+)	-2.06256	Dbp(+)	0.0416421	Dbp	4.22723	Dbp	0.160315
Fli1(+)	-0.882578	Fli1(+)	0.0414703	Fli1	0	Fli1	0.040923
Nr2c2(+)	-2.41421	Nr2c2(+)	0.0412043	Nr2c2	18.599	Nr2c2	0.708095
Polr3g(+)	-0.554227	Polr3g(+)	0.0412004	Polr3g	9.99892	Polr3g	0.208566
Cux1(+)	-1.89264	Cux1(+)	0.0410786	Cux1	31.2098	Cux1	3.02395
Ppargc1a(+)	-0.981944	Ppargc1a(+)	0.0407642	Ppargc1a	4.37135	Ppargc1a	0.74532
Nuak2(+)	-1.40818	Nuak2(+)	0.0405463	Nuak2	52.1402	Nuak2	0.13843
Jun(+)	-0.647459	Jun(+)	0.0405046	Jun	59.1077	Jun	0.194701
Polr3a(+)	-2.09721	Polr3a(+)	0.0403955	Polr3a	18.7537	Polr3a	0.221533
Nr1h3(+)	-1.20784	Nr1h3(+)	0.0402589	Nr1h3	0.475561	Nr1h3	0.0739226
Klf15(+)	-1.76446	Klf15(+)	0.0402367	Klf15	0.00259291	Klf15	0.0424803
Etv6(+)	-1.71663	Etv6(+)	0.0398501	Etv6	15.5728	Etv6	1.99858
Lef1(+)	-0.618767	Lef1(+)	0.0396074	Lef1	0.348675	Lef1	0.00205204
Tcf12(+)	-2.12117	Tcf12(+)	0.039546	Tcf12	43.2504	Tcf12	2.1532
Mef2d(+)	-1.16683	Mef2d(+)	0.0395162	Mef2d	37.9227	Mef2d	0.417419
Stau2(+)	-1.63691	Stau2(+)	0.0394344	Stau2	18.8707	Stau2	0.597864
Spib(+)	-0.428586	Spib(+)	0.038864	Spib	0.281502	Spib	0.00639731
Zc3h11a(+)	-1.60537	Zc3h11a(+)	0.0387723	Zc3h11a	85.0622	Zc3h11a	0
Stat2(+)	-1.51327	Stat2(+)	0.0385403	Stat2	18.853	Stat2	0.141756
Ctcf(+)	-1.35001	Ctcf(+)	0.0384906	Ctcf	68.3257	Ctcf	0.749371
Brca1(+)	-1.77525	Brca1(+)	0.038309	Brca1	27.1582	Brca1	0.0354773
Brf1(+)	-1.78053	Brf1(+)	0.0377426	Brf1	31.8047	Brf1	0.228671
Hoxd11(+)	-0.474656	Hoxd11(+)	0.0376151	Hoxd11	0	Hoxd11	0
Hoxb8(+)	-0.474565	Hoxb8(+)	0.0372589	Hoxb8	44.4603	Hoxb8	0.478929
Hoxa9(+)	-2.19676	Hoxa9(+)	0.0371285	Hoxa9	54.9835	Hoxa9	0.0457104
Zxdc(+)	-1.59509	Zxdc(+)	0.0362865	Zxdc	11.3489	Zxdc	0.246522
Sox13(+)	-1.21287	Sox13(+)	0.0360719	Sox13	16.4431	Sox13	0.221229
Brf2(+)	-0.712036	Brf2(+)	0.0360036	Brf2	30.0689	Brf2	0.134307
Nfia(+)	-0.762173	Nfia(+)	0.035579	Nfia	0.0833917	Nfia	1.74747
E2f2(+)	-0.852418	E2f2(+)	0.035487	E2f2	11.633	E2f2	0.0211423
Mef2c(+)	-0.602558	Mef2c(+)	0.0354782	Mef2c	0	Mef2c	0.0297947
Irf4(+)	-1.3869	Irf4(+)	0.0353093	Irf4	0.0167481	Irf4	0
Tbx19(+)	-0.209039	Tbx19(+)	0.0351451	Tbx19	0.0302772	Tbx19	0.0327667
Bcl6(+)	-0.734623	Bcl6(+)	0.0350958	Bcl6	7.15201	Bcl6	1.58495
Srebf2(+)	-2.39372	Srebf2(+)	0.0349169	Srebf2	182.005	Srebf2	0.396465
Smarcc1(+)	-0.939781	Smarcc1(+)	0.0345806	Smarcc1	69.6689	Smarcc1	0.961004
Irf9(+)	-0.617682	Irf9(+)	0.0342475	Irf9	15.804	Irf9	0.222351
Esrra(+)	-1.65156	Esrra(+)	0.0342116	Esrra	54.034	Esrra	0.353428
Foxo3(+)	-1.22116	Foxo3(+)	0.034136	Foxo3	13.5645	Foxo3	0.662442
Stat5b(+)	-1.75125	Stat5b(+)	0.0340397	Stat5b	9.97186	Stat5b	0.470296
Klf4(+)	-0.431649	Klf4(+)	0.0335451	Klf4	14.4421	Klf4	0.0215442
Klf13(+)	-1.00592	Klf13(+)	0.0334567	Klf13	12.4043	Klf13	0.583822
Tfap4(+)	-0.739816	Tfap4(+)	0.0334347	Tfap4	19.7275	Tfap4	0.0454158
Hnf1b(+)	-1.61461	Hnf1b(+)	0.0333672	Hnf1b	88.4788	Hnf1b	0.614914
Zfp266(+)	-1.15131	Zfp266(+)	0.0330673	Zfp266	17.9368	Zfp266	0.535249
Grhl2(+)	-0.560615	Grhl2(+)	0.0329205	Grhl2	36.3053	Grhl2	0.833961
Zfp93(+)	-0.630236	Zfp93(+)	0.0327225	Zfp93	2.76329	Zfp93	0.0426226
Esrrg(+)	-1.27451	Esrrg(+)	0.0326992	Esrrg	0.0164525	Esrrg	1.21214
Snai3(+)	-0.729854	Snai3(+)	0.0318202	Snai3	7.14272	Snai3	0.0061055
Alx1(+)	-1.07643	Alx1(+)	0.0317237	Alx1	0	Alx1	0.0037732
Foxm1(+)	-0.529982	Foxm1(+)	0.0315481	Foxm1	93.3654	Foxm1	0
Mlxip(+)	-0.779936	Mlxip(+)	0.0315373	Mlxip	15.2433	Mlxip	0.761269
Nfe2l2(+)	-0.610679	Nfe2l2(+)	0.0313145	Nfe2l2	37.5983	Nfe2l2	2.46408
Zfp831(+)	-0.445544	Zfp831(+)	0.0310903	Zfp831	0	Zfp831	0
Stat4(+)	-0.468538	Stat4(+)	0.0310324	Stat4	0.0129517	Stat4	0
Pml(+)	-1.28151	Pml(+)	0.0310267	Pml	22.8438	Pml	0.198821
Tcf7(+)	-1.31387	Tcf7(+)	0.0307435	Tcf7	4.73513	Tcf7	0
Sall3(+)	-0.708509	Sall3(+)	0.0303668	Sall3	0	Sall3	0.0200648
Kdm4c(+)	-1.46144	Kdm4c(+)	0.0302165	Kdm4c	14.6003	Kdm4c	1.00657
Neurog2(+)	-0.392441	Neurog2(+)	0.0301238	Neurog2	0.0215415	Neurog2	0.00427953
Hnf4a(+)	-1.24273	Hnf4a(+)	0.030075	Hnf4a	0.00576771	Hnf4a	0.205533
Elk1(+)	-2.26577	Elk1(+)	0.0298681	Elk1	12.7169	Elk1	0.0561264
Stat3(+)	-1.25129	Stat3(+)	0.0298278	Stat3	44.0614	Stat3	0.66461
Hdac6(+)	-1.97544	Hdac6(+)	0.0296613	Hdac6	61.1641	Hdac6	0.157144
Snapc4(+)	-0.33462	Snapc4(+)	0.0295447	Snapc4	26.7202	Snapc4	0.0964839
Six4(+)	-0.732246	Six4(+)	0.0295402	Six4	4.24739	Six4	0.167071
Tbx15(+)	-1.16676	Tbx15(+)	0.0295121	Tbx15	5.61798	Tbx15	0.0114157
Ep300(+)	-0.647643	Ep300(+)	0.0290872	Ep300	25.7749	Ep300	1.15867
Mafg(+)	-0.893743	Mafg(+)	0.0289113	Mafg	46.4068	Mafg	0.684523
Setdb1(+)	-1.41319	Setdb1(+)	0.0286923	Setdb1	57.9864	Setdb1	0.482826
Nr1h2(+)	-1.66562	Nr1h2(+)	0.0284155	Nr1h2	54.0184	Nr1h2	0.466645
Rcor1(+)	-0.745643	Rcor1(+)	0.0278583	Rcor1	43.5361	Rcor1	1.0271
Hoxa11(+)	-0.745267	Hoxa11(+)	0.0278581	Hoxa11	13.1176	Hoxa11	0
Zfp182(+)	-1.18998	Zfp182(+)	0.0277476	Zfp182	1.5585	Zfp182	0.634486
Esr1(+)	-0.556948	Esr1(+)	0.0277437	Esr1	0.293839	Esr1	0.0610435
Zfp629(+)	-1.36828	Zfp629(+)	0.0274143	Zfp629	5.26647	Zfp629	0.152919
Mlxipl(+)	-1.24745	Mlxipl(+)	0.0273716	Mlxipl	0.106083	Mlxipl	0.17432
Foxo1(+)	-1.40815	Foxo1(+)	0.0273655	Foxo1	19.9455	Foxo1	0.402089
Hoxc5(+)	-1.56254	Hoxc5(+)	0.0273308	Hoxc5	0.0599192	Hoxc5	0.011116
Hnf4g(+)	-1.10004	Hnf4g(+)	0.0272154	Hnf4g	0.0379152	Hnf4g	0.0679945
E2f3(+)	-1.51896	E2f3(+)	0.0271578	E2f3	17.4357	E2f3	0.179629
Sox9(+)	-0.424565	Sox9(+)	0.0265087	Sox9	16.1345	Sox9	0.00210077
Nfil3(+)	-0.710625	Nfil3(+)	0.0264242	Nfil3	14.4188	Nfil3	0.0994849
Thrb(+)	-1.19984	Thrb(+)	0.0262471	Thrb	0.00425467	Thrb	1.55429
Irf5(+)	-0.764765	Irf5(+)	0.0258629	Irf5	23.3747	Irf5	0.0337395
1810024B03Rik(+)	-1.14685	1810024B03Rik(+)	0.0257678	1810024B03Rik	2.90661	1810024B03Rik	0.118876
Zfp248(+)	-1.0823	Zfp248(+)	0.0253008	Zfp248	5.77678	Zfp248	0.0337006
Foxn3(+)	-1.86548	Foxn3(+)	0.0252548	Foxn3	7.58086	Foxn3	1.36599
Hlf(+)	-1.1498	Hlf(+)	0.0252175	Hlf	0.0591326	Hlf	0.166249
Glis2(+)	-1.93679	Glis2(+)	0.0248154	Glis2	61.476	Glis2	0.533237
Gata6(+)	-0.456422	Gata6(+)	0.0242679	Gata6	0.0127773	Gata6	0.00474227
Uncx(+)	-0.618915	Uncx(+)	0.0242595	Uncx	0.0385083	Uncx	0.0053898
Hoxa10(+)	-1.03803	Hoxa10(+)	0.024	Hoxa10	48.5956	Hoxa10	0.041563
Mga(+)	-1.01168	Mga(+)	0.0238529	Mga	9.47225	Mga	1.03087
Mlx(+)	-1.24962	Mlx(+)	0.0236212	Mlx	35.6783	Mlx	0.163236
Pparg(+)	-0.762755	Pparg(+)	0.0233637	Pparg	0.0725427	Pparg	0.00766517
Hltf(+)	-0.643334	Hltf(+)	0.0232049	Hltf	21.8595	Hltf	0.330716
Nr2f2(+)	-0.520865	Nr2f2(+)	0.0231439	Nr2f2	18.9117	Nr2f2	0.56256
Tfec(+)	-1.30382	Tfec(+)	0.0225558	Tfec	0	Tfec	0.0210479
Zfp951(+)	-0.660174	Zfp951(+)	0.0224362	Zfp951	1.93348	Zfp951	0.137345
Bhlhe40(+)	-1.44136	Bhlhe40(+)	0.0222133	Bhlhe40	86.9155	Bhlhe40	0.0840835
Ppara(+)	-1.01176	Ppara(+)	0.0221822	Ppara	0.486037	Ppara	0.207505
Arid3a(+)	-0.952154	Arid3a(+)	0.0220609	Arid3a	5.06066	Arid3a	0.0195908
Gm20939(+)	-1.14481	Gm20939(+)	0.0217534	Gm20939	#N/A	Gm20939	0.0199561
Nr1d1(+)	-0.894205	Nr1d1(+)	0.0217082	Nr1d1	8.37271	Nr1d1	0.296731
Hoxc4(+)	-1.13016	Hoxc4(+)	0.0215346	Hoxc4	3.07393	Hoxc4	0.00407331
Tef(+)	-1.36651	Tef(+)	0.0200677	Tef	12.708	Tef	0.458912
Nr1d2(+)	-1.82259	Nr1d2(+)	0.019995	Nr1d2	15.934	Nr1d2	0.482169
Arnt(+)	-1.81071	Arnt(+)	0.0197511	Arnt	38.543	Arnt	0.847209
Rxra(+)	-1.30054	Rxra(+)	0.0197005	Rxra	8.02153	Rxra	0.344014
Sp4(+)	-1.38182	Sp4(+)	0.0196459	Sp4	1.72252	Sp4	0.293187
Ubp1(+)	-2.07849	Ubp1(+)	0.0194591	Ubp1	38.0185	Ubp1	0.570503
Zfp846(+)	-1.09258	Zfp846(+)	0.0193939	Zfp846	4.56943	Zfp846	0.180029
Runx3(+)	-1.25783	Runx3(+)	0.0189182	Runx3	0.00358383	Runx3	0
Klf8(+)	-1.54906	Klf8(+)	0.0188123	Klf8	0.0220897	Klf8	0.191628
Pax5(+)	-1.12791	Pax5(+)	0.0187329	Pax5	0.00291711	Pax5	0
Cebpa(+)	-2.12656	Cebpa(+)	0.0184963	Cebpa	0.0351045	Cebpa	0.0135203
Emx1(+)	-0.786281	Emx1(+)	0.0184255	Emx1	0	Emx1	0.0284162
Gabpa(+)	-1.19871	Gabpa(+)	0.0174361	Gabpa	46.4375	Gabpa	0.334072
Bcl11a(+)	-1.54519	Bcl11a(+)	0.0173661	Bcl11a	0	Bcl11a	0.00772311
Atf5(+)	-1.35695	Atf5(+)	0.0171825	Atf5	67.5434	Atf5	0.0997225
Nr2f1(+)	-0.388426	Nr2f1(+)	0.0171517	Nr2f1	0	Nr2f1	0
Rel(+)	-0.667388	Rel(+)	0.0171295	Rel	4.35524	Rel	0.112611
Maf(+)	-1.32388	Maf(+)	0.0169722	Maf	0.0331041	Maf	0.247624
E2f1(+)	-0.784905	E2f1(+)	0.0167515	E2f1	28.0246	E2f1	0.0153597
Gm10130(+)	-1.21547	Gm10130(+)	0.0162609	Gm10130	#N/A	Gm10130	0.266327
Zfp704(+)	-1.91621	Zfp704(+)	0.0161587	Zfp704	5.68618	Zfp704	0.130443
Gli3(+)	-0.709118	Gli3(+)	0.015704	Gli3	10.0633	Gli3	0.0126499
Atf1(+)	-1.57967	Atf1(+)	0.0155185	Atf1	64.2905	Atf1	0.483198
Rfx1(+)	-1.00114	Rfx1(+)	0.0152507	Rfx1	21.1616	Rfx1	0.132364
Zfp963(+)	-0.896955	Zfp963(+)	0.0150556	Zfp963	3.43224	Zfp963	0.0188134
Nr4a2(+)	-0.360056	Nr4a2(+)	0.0143584	Nr4a2	5.11082	Nr4a2	0.218653
Gm14322(+)	-0.677988	Gm14322(+)	0.0137824	Gm14322	1.52802	Gm14322	0.115943
Sox4(+)	-0.906923	Sox4(+)	0.0136904	Sox4	99.7568	Sox4	0.220827
Tfcp2(+)	-1.40619	Tfcp2(+)	0.0136083	Tfcp2	13.2754	Tfcp2	0.390526
Mafb(+)	-0.424703	Mafb(+)	0.0132129	Mafb	0.373159	Mafb	0.0061055
Pou2af1(+)	-2.12004	Pou2af1(+)	0.0130166	Pou2af1	0	Pou2af1	0
Ppard(+)	-1.44905	Ppard(+)	0.0129398	Ppard	22.8308	Ppard	0.172972
Prdm5(+)	-1.21091	Prdm5(+)	0.0125678	Prdm5	1.84616	Prdm5	0.0453741
Meis2(+)	-1.05586	Meis2(+)	0.011986	Meis2	9.48562	Meis2	0.186513
Hsf5(+)	-1.1647	Hsf5(+)	0.0112346	Hsf5	0.125469	Hsf5	0.0533849
Sall2(+)	-1.03511	Sall2(+)	0.0109206	Sall2	6.52681	Sall2	0.0139802
Mzf1(+)	-0.84756	Mzf1(+)	0.0105556	Mzf1	0.9868	Mzf1	0.058339
Gm9833(+)	-1.25484	Gm9833(+)	0.0102881	Gm9833	19.7421	Gm9833	0.0356955
Creb3l2(+)	-0.63777	Creb3l2(+)	0.010122	Creb3l2	38.0384	Creb3l2	1.38525
Nr2c1(+)	-0.918382	Nr2c1(+)	0.00989185	Nr2c1	15.6557	Nr2c1	0.422353
Sp9(+)	-0.846124	Sp9(+)	0.00978106	Sp9	0.0612976	Sp9	0.00409363
Creb5(+)	-0.798064	Creb5(+)	0.00926747	Creb5	5.41637	Creb5	0.00538384
Hey2(+)	-0.293522	Hey2(+)	0.00922241	Hey2	0.404765	Hey2	0.00427735
Atf7(+)	-1.12459	Atf7(+)	0.00857217	Atf7	18.3515	Atf7	0.0176625
Gcm1(+)	-0.658762	Gcm1(+)	0.0083664	Gcm1	0.0318517	Gcm1	0.00400094
Runx2(+)	-1.02283	Runx2(+)	0.0081524	Runx2	0.825791	Runx2	0.11802
Zfp239(+)	-0.914199	Zfp239(+)	0.00712294	Zfp239	0.186109	Zfp239	0.116549
Wt1(+)	-0.653552	Wt1(+)	0.00532459	Wt1	0.00450993	Wt1	0.0100574
Zfhx2(+)	-0.796119	Zfhx2(+)	0.00517747	Zfhx2	5.43016	Zfhx2	0.197455
Tbpl2(+)	-0.422299	Tbpl2(+)	0.00464895	Tbpl2	0.112677	Tbpl2	0.0053898
Msx2(+)	-0.692102	Msx2(+)	0.00453891	Msx2	0	Msx2	0
Ovol1(+)	-1.16689	Ovol1(+)	0.00389575	Ovol1	12.0662	Ovol1	0.107541
Nr4a3(+)	-1.11409	Nr4a3(+)	0.00385383	Nr4a3	0.147461	Nr4a3	0
Prrx2(+)	-0.648756	Prrx2(+)	0.00385326	Prrx2	0	Prrx2	0.0526045
Zfp324(+)	-0.476208	Zfp324(+)	0.00385279	Zfp324	3.85256	Zfp324	0.0875499
Hmgn3(+)	-0.346777	Hmgn3(+)	0.00352601	Hmgn3	77.1322	Hmgn3	0.928749
Gli2(+)	-0.587277	Gli2(+)	0.00326446	Gli2	0.159396	Gli2	0.00426905
Hoxa2(+)	-0.659769	Hoxa2(+)	0.00307717	Hoxa2	2.94546	Hoxa2	0
Zfp595(+)	-1.32285	Zfp595(+)	0.00304868	Zfp595	2.49357	Zfp595	0.114007
Pold2(+)	-0.372303	Pold2(+)	0.00246184	Pold2	127.047	Pold2	0.0781489
Smad9(+)	-0.561101	Smad9(+)	0.00209575	Smad9	0.451625	Smad9	0.00367384
Zfp655(+)	-0.803513	Zfp655(+)	0.00208634	Zfp655	16.1743	Zfp655	0.236159
Pitx1(+)	-0.202601	Pitx1(+)	0	Pitx1	4.08463	Pitx1	0.0186527
Cebpd(+)	-0.498265	Cebpd(+)	0	Cebpd	5.71757	Cebpd	0.123784
Nr1i2(+)	-0.528644	Nr1i2(+)	0	Nr1i2	0	Nr1i2	0.00882945
